# Modeling epistasis in mice and yeast using the proportion of two or more distinct genetic backgrounds: evidence for “polygenic epistasis”

**DOI:** 10.1101/555383

**Authors:** Christoph D. Rau, Natalia M. Gonzales, Joshua S. Bloom, Danny Park, Julien Ayroles, Abraham A. Palmer, Aldons J. Lusis, Noah Zaitlen

## Abstract

**Background:** The majority of quantitative genetic models used to map complex traits assume that alleles have similar effects across all individuals. Significant evidence suggests, however, that epistatic interactions modulate the impact of many alleles. Nevertheless, identifying epistatic interactions remains computationally and statistically challenging. In this work, we address some of these challenges by developing a statistical test for *polygenic epistasis* that determines whether the effect of an allele is altered by the global genetic ancestry proportion from distinct progenitors.

**Results:** We applied our method to data from mice and yeast. For the mice, we observed 49 significant genotype-by-ancestry interaction associations across 14 phenotypes as well as over 1,400 Bonferroni-corrected genotype-by-ancestry interaction associations for mouse gene expression data. For the yeast, we observed 92 significant genotype-by-ancestry interactions across 38 phenotypes. Given this evidence of epistasis, we test for and observe evidence of rapid selection pressure on ancestry specific polymorphisms within one of the cohorts, consistent with epistatic selection.

**Conclusions:** Unlike our prior work in human populations, we observe widespread evidence of ancestry-modified SNP effects, perhaps reflecting the greater divergence present in crosses using mice and yeast.

**Author Summary:** Many statistical tests which link genetic markers in the genome to differences in traits rely on the assumption that the same polymorphism will have identical effects in different individuals. However, there is substantial evidence indicating that this is not the case. Epistasis is the phenomenon in which multiple polymorphisms interact with one another to amplify or negate each other’s effects on a trait. We hypothesized that individual SNP effects could be changed in a polygenic manner, such that the proportion of as genetic ancestry, rather than specific markers, might be used to capture epistatic interactions. Motivated by this possibility, we develop a new statistical test that allowed us to examine the genome to identify polymorphisms which have different effects depending on the ancestral makeup of each individual. We use our test in two different populations of inbred mice and a yeast panel and demonstrate that these sorts of variable effect polymorphisms exist in 14 different physical traits in mice and 38 phenotypes in yeast as well as in murine gene expression. We use the term “polygenic epistasis” to distinguish these interactions from the more conventional two- or multi-locus interactions.
