## Supplemental Table 3 for "Modeling epistasis in mice and yeast using the proportion of two or more distinct genetic backgrounds: evidence for “polygenic epistasis”"

snpId	chrId	positionBp	alleleA	alleleB	rsNumber
JAX00241808	1	10763382	C	T	rs31898818
JAX00190777	1	10765183	A	G	rs48419892
JAX00000576	1	10784778	T	C	rs31898660
JAX00000577	1	10784964	A	T	rs31898662
JAX00000578	1	10785016	G	A	rs31899644
JAX00241811	1	10803628	G	A	rs31902442
JAX00241812	1	10804368	C	T	rs31903355
JAX00000580	1	10824760	G	A	rs31910934
JAX00241816	1	10828106	T	C	rs31904942
JAX00241817	1	10836144	C	T	rs31910662
JAX00241819	1	10838421	G	A	rs31907478
JAX00241820	1	10845190	A	G	rs31906451
JAX00000582	1	10864232	T	G	rs31908079
JAX00000583	1	10864571	A	G	rs31908082
JAX00000584	1	10865227	C	T	rs31908711
JAX00241823	1	10911326	T	C	rs31914742
JAX00241824	1	10928821	T	G	rs31914200
JAX00241825	1	10929061	G	A	rs31915069
JAX00241826	1	10931448	G	A	rs31911083
JAX00241827	1	10931750	G	T	rs31911900
JAX00000588	1	10945149	A	G	rs6304641
JAX00003733	1	53015558	C	G	rs32739123
JAX00251628	1	56158394	T	C	rs50689781
JAX00252044	1	57930663	T	C	rs29643899
JAX00004102	1	57930952	C	T	rs29644976
JAX00252386	1	59458339	A	G	rs39678220
JAX00252388	1	59459962	C	T	rs37069758
JAX00004218	1	59462539	G	A	rs37724759
JAX00252391	1	59490268	C	T	rs38959082
JAX00004219	1	59490299	C	T	rs36928132
JAX00004220	1	59490311	T	C	rs37106544
JAX00004221	1	59490449	T	C	rs40012268
JAX00252394	1	59490800	A	G	rs37067256
JAX00252399	1	59492725	G	A	rs36516436
JAX00252401	1	59492999	G	A	rs37753965
JAX00252402	1	59493415	C	T	rs38397184
JAX00252403	1	59495173	G	A	rs36573499
JAX00252404	1	59496154	G	T	rs36986312
JAX00004222	1	59523650	T	C	rs32828506
JAX00004223	1	59523913	G	A	rs32835255
JAX00252411	1	59566577	A	G	rs32833996
JAX00252423	1	59580877	C	A	rs32832965
JAX00252424	1	59584783	C	A	rs32830500
JAX00252425	1	59584974	T	C	rs32830496
JAX00252426	1	59602843	C	T	rs32826268
JAX00004228	1	59611908	C	T	rs32823842
JAX00252429	1	59612080	T	G	rs33853920
JAX00004229	1	59612330	G	A	rs32823836
JAX00004230	1	59612488	A	T	rs32823835
JAX00004232	1	59638052	A	C	rs32823505
JAX00004233	1	59663717	G	A	rs6284605
JAX00252455	1	59772803	A	C	rs32821817
JAX00252456	1	59776700	T	C	rs32819247
JAX00004240	1	59779226	T	C	rs6336931
JAX00252457	1	59779932	C	T	rs32817553
JAX00252458	1	59779970	A	G	rs32817549
JAX00004241	1	59780022	G	T	rs6353774
JAX00004242	1	59780091	T	C	rs6354269
JAX00252459	1	59780445	T	C	rs32816851
JAX00252461	1	59786061	C	A	rs32821476
JAX00004243	1	59811651	T	C	rs32816300
JAX00004244	1	59815631	C	T	rs32820392
JAX00004245	1	59816907	T	C	rs32820386
JAX00004246	1	59849729	G	T	rs32818308
JAX00252475	1	59863677	T	A	rs32814106
JAX00004248	1	59871450	C	T	rs32817884
JAX00004249	1	59890875	A	G	rs32814900
JAX00004250	1	59891009	C	T	rs32814898
JAX00004251	1	59898336	G	A	rs6378552
JAX00252478	1	59898398	A	G	rs32813315
JAX00004252	1	59916312	C	T	rs32813773
JAX00004254	1	59951299	G	C	rs50562178
JAX00004255	1	59973096	G	T	rs49765620
JAX00004256	1	59973154	A	C	rs47165205
JAX00004257	1	59975654	G	A	rs51116774
JAX00252493	1	59986226	T	C	rs52564514
JAX00004258	1	59994034	A	G	rs51787935
JAX00004259	1	60006547	G	A	rs49962443
JAX00188747	1	60046978	G	A	rs3659238
JAX00188781	1	78483338	T	C	rs32481241
JAX00267303	1	134463208	C	T	rs37369783
JAX00267419	1	134670710	G	T	rs33523608
JAX00267420	1	134671071	A	G	rs33522644
JAX00009672	1	134682897	A	G	rs3712793
JAX00009673	1	134683011	C	T	rs3713478
JAX00267429	1	134706233	C	A	rs33526093
JAX00267430	1	134706862	T	C	rs33525151
JAX00267431	1	134707202	T	A	rs33525145
JAX00267432	1	134707933	C	A	rs33522213
JAX00267435	1	134712156	T	G	rs33526367
JAX00275056	1	169669415	T	C	rs49219250
JAX00095410	2	67080320	A	T	rs13476554
JAX00518949	3	33216235	A	C	rs29920317
JAX00522735	3	51510140	G	A	rs45898322
JAX00108291	3	64096246	A	C	rs6251307
JAX00189370	4	15192175	A	G	rs32873802
JAX00123163	4	109525735	G	A	rs28149036
JAX00561870	4	109540608	T	C	rs28149001
JAX00123164	4	109547100	A	G	rs3680956
JAX00189586	4	151550658	A	G	rs31821795
JAX00189670	5	72587609	A	G	rs33521224
JAX00597719	5	132229554	T	C	rs48903719
JAX00139381	6	30872499	T	G	rs13478690
JAX00189837	6	40029337	C	A	rs30314218
JAX00608216	6	42695767	G	A	rs38022379
JAX00189840	6	44236335	A	C	rs30892442
JAX00152180	7	71556663	C	G	rs3720305
JAX00190198	7	125077242	A	G	rs32062246
JAX00156705	7	132215649	A	T	rs32938381
JAX00156761	7	132990314	G	A	rs32097802
JAX00190313	8	66762463	C	G	rs33556431
JAX00671655	8	71835277	C	A	rs37109757
JAX00680270	8	114164386	A	G	rs31317697
JAX00190411	8	120161891	C	T	rs32661424
JAX00167982	9	8307298	T	C	rs29887009
JAX00168453	9	14675785	G	A	rs13480076
JAX00168622	9	16961090	G	C	rs29634420
JAX00190444	9	22658505	A	G	rs30026335
JAX00190453	9	30010205	A	G	rs47865548
JAX00173425	9	81281343	A	G	rs29934845
JAX00187290	10	17969433	T	C	rs29332012
JAX00187340	10	68705503	A	G	rs29379333
JAX00187348	10	74251760	T	C	rs3160931
JAX00187480	11	33448367	A	G	rs29473246
JAX00187497	11	48065799	T	C	rs13481015
JAX00027754	11	56467321	A	G	rs29444002
JAX00028347	11	64495476	G	A	rs26967951
JAX00028348	11	64498214	A	C	rs26967946
JAX00313735	11	64514031	G	A	rs26967900
JAX00313737	11	64538907	G	A	rs26967824
JAX00313738	11	64538963	A	C	rs26967823
JAX00031785	11	110824338	G	A	rs27006106
JAX00031786	11	110835200	T	C	rs27006080
JAX00031787	11	110853290	C	T	rs27006000
JAX00031788	11	110874760	G	A	rs27005958
JAX00031789	11	110874973	G	A	rs27005957
JAX00321688	11	110878863	A	G	rs27005937
JAX00031790	11	110889371	T	C	rs4229189
JAX00031791	11	110898447	T	A	rs27045243
JAX00321693	11	110898545	C	T	rs27045242
JAX00321696	11	110898771	C	A	rs27045238
JAX00031792	11	110904209	T	G	rs27045222
JAX00031794	11	110950203	G	T	rs27030140
JAX00321699	11	110950821	C	T	rs27030135
JAX00031795	11	110954360	A	G	rs27030121
JAX00321702	11	110955973	G	A	rs27030113
JAX00321704	11	110956714	C	T	rs27030105
JAX00031796	11	110983218	C	A	rs27030071
JAX00031798	11	110984075	A	G	rs27030064
JAX00187604	12	5967934	A	G	rs29158719
JAX00035156	12	40215580	G	A	rs13481403
JAX00036367	12	56859360	G	T	rs6385807
JAX00036894	12	63868521	A	C	rs29133146
JAX00038030	12	79002481	T	C	rs32519097
JAX00038032	12	79042138	A	G	rs32519664
JAX00338926	12	79049417	C	T	rs32521744
JAX00338927	12	79050096	G	A	rs32521750
JAX00038033	12	79058694	A	G	rs32526739
JAX00338935	12	79062355	C	T	rs32522056
JAX00338938	12	79081760	G	A	rs32520945
JAX00338940	12	79088878	C	T	rs32528182
JAX00038034	12	79098688	A	G	rs32530033
JAX00038035	12	79098722	T	C	rs32530806
JAX00038036	12	79098810	G	A	rs32530810
JAX00338947	12	79104141	T	C	rs32525770
JAX00338948	12	79104599	C	T	rs32527475
JAX00338950	12	79107161	T	C	rs32529610
JAX00038037	12	79120157	C	T	rs32529857
JAX00038038	12	79120343	C	T	rs32529859
JAX00038039	12	79120496	T	G	rs32531004
JAX00338955	12	79144069	A	G	rs32529760
JAX00038041	12	79176777	G	A	rs32530563
JAX00038048	12	79259640	G	C	rs3724069
JAX00038087	12	79793435	G	A	rs32558444
JAX00038089	12	79812571	T	A	rs32561859
JAX00038090	12	79835560	A	G	rs32566891
JAX00339049	12	79868791	G	A	rs32566965
JAX00339050	12	79869772	A	G	rs32567562
JAX00339055	12	79878916	A	G	rs32566190
JAX00038094	12	79881403	G	T	rs32570566
JAX00038095	12	79881574	A	G	rs32570571
JAX00038096	12	79931021	C	T	rs32569902
JAX00038097	12	79938706	G	C	rs4229437
JAX00339061	12	79941303	T	G	rs32569077
JAX00339063	12	79944676	G	A	rs32574943
JAX00339064	12	79944768	G	A	rs32575509
JAX00038099	12	79949044	A	T	rs32573173
JAX00038100	12	79951454	T	G	rs32570807
JAX00038101	12	79965430	G	T	rs32573207
JAX00339074	12	79986965	C	A	rs46278776
JAX00339076	12	79991308	T	C	rs50994035
JAX00339078	12	79995599	G	T	rs45651376
JAX00038106	12	80028608	A	G	rs49796852
JAX00038107	12	80028884	C	T	rs6303798
JAX00339085	12	80029064	A	G	rs6304797
JAX00339087	12	80060449	G	A	rs51779909
JAX00038108	12	80062489	C	T	rs48888602
JAX00038110	12	80072222	T	C	rs49266349
JAX00339091	12	80077230	G	C	rs45772549
JAX00339094	12	80087681	C	T	rs46475592
JAX00339096	12	80088949	T	C	rs46137500
JAX00339097	12	80090521	C	T	rs46200350
JAX00339100	12	80092831	A	G	rs50851940
JAX00339103	12	80096778	C	T	rs49249791
JAX00038111	12	80113598	A	G	rs50859261
JAX00038112	12	80115531	A	G	rs49790455
JAX00339109	12	80142378	G	A	rs45880047
JAX00339110	12	80143294	C	T	rs50595292
JAX00339111	12	80144345	G	A	rs50568570
JAX00339112	12	80144397	A	T	rs48093880
JAX00038115	12	80146911	G	A	rs48858609
JAX00038116	12	80146944	G	T	rs45752343
JAX00339117	12	80147772	T	C	rs51265075
JAX00339122	12	80176665	G	T	rs48588471
JAX00339123	12	80176796	C	G	rs46561740
JAX00038121	12	80233808	A	C	rs51703177
JAX00201003	12	80252362	A	G	rs45826158
JAX00339134	12	80252519	G	A	rs50436511
JAX00339135	12	80252961	C	T	rs47989291
JAX00339136	12	80253263	A	G	rs48360681
JAX00339138	12	80257497	C	T	rs48516317
JAX00339141	12	80258635	A	G	rs51425149
JAX00339143	12	80260398	T	C	rs51905336
JAX00038124	12	80264444	A	G	rs45799275
JAX00038131	12	80362465	C	T	rs3662628
JAX00040066	12	106889886	T	A	rs48835346
JAX00040067	12	106897062	A	G	rs49550817
JAX00344578	12	106913255	G	A	rs49836041
JAX00040068	12	106936251	T	C	rs51153900
JAX00040069	12	106948250	C	T	rs51843539
JAX00040070	12	106953740	A	C	rs46590400
JAX00344589	12	106984306	G	A	rs49914027
JAX00040072	12	106986021	T	C	rs46071017
JAX00040073	12	106986290	T	C	rs46238460
JAX00344593	12	106986809	C	T	rs51198815
JAX00344594	12	106990520	A	T	rs47624643
JAX00344598	12	106999358	C	T	rs50245577
JAX00040074	12	107006904	C	T	rs47550248
JAX00040075	12	107008986	T	A	rs51548737
JAX00344603	12	107030046	G	A	rs51018687
JAX00040078	12	107059614	A	T	rs50466959
JAX00040079	12	107059809	T	C	rs46011041
JAX00344612	12	107062911	A	C	rs37143638
JAX00344613	12	107067975	C	T	rs37817859
JAX00344618	12	107087753	C	T	rs36247150
JAX00344624	12	107100010	G	A	rs37617593
JAX00344625	12	107100163	G	T	rs37384733
JAX00040082	12	107101020	T	C	rs37439857
JAX00344636	12	107119125	G	A	rs36690483
JAX00040083	12	107133756	A	G	rs36274784
JAX00040085	12	107143114	T	C	rs37256557
JAX00344639	12	107148630	G	A	rs38429128
JAX00040087	12	107178688	A	G	rs37674985
JAX00344645	12	107181487	G	T	rs36806234
JAX00344651	12	107190954	A	G	rs36382739
JAX00344652	12	107191758	A	G	rs37063716
JAX00344653	12	107193023	G	A	rs36597075
JAX00344655	12	107193682	C	T	rs36876382
JAX00344656	12	107199214	T	C	rs36583278
JAX00040089	12	107202469	A	C	rs39125540
JAX00344661	12	107230533	T	A	rs38494398
JAX00040091	12	107230584	C	T	rs36503088
JAX00344662	12	107230638	A	G	rs37429370
JAX00344664	12	107232690	T	G	rs37800600
JAX00040092	12	107244081	T	G	rs38255871
JAX00344670	12	107263155	G	A	rs36963589
JAX00344672	12	107263527	C	T	rs39078688
JAX00040094	12	107274417	C	T	rs37672178
JAX00040095	12	107301772	G	A	rs37498767
JAX00040096	12	107301845	A	T	rs37405832
JAX00040097	12	107301880	T	C	rs36872390
JAX00344682	12	107307179	A	G	rs36339336
JAX00344687	12	107322065	T	C	rs37513965
JAX00040099	12	107325633	A	G	rs37646582
JAX00040101	12	107358027	T	C	rs38250042
JAX00040117	12	107596752	C	T	rs47668162
JAX00040118	12	107596765	T	G	rs45978100
JAX00040120	12	107610208	A	G	rs50063073
JAX00344755	12	107612032	G	A	rs51985486
JAX00344762	12	107633641	G	A	rs46785869
JAX00187793	13	7739061	G	C	NA
JAX00042885	13	27129019	A	G	rs13481734
JAX00055832	14	91409053	C	A	rs30166918
JAX00392243	15	4743169	A	G	rs46359615
JAX00392245	15	4743731	A	C	rs51276808
JAX00392249	15	4754474	C	T	rs46658120
JAX00392252	15	4764811	G	A	rs50447290
JAX00392254	15	4765617	G	A	rs50100754
JAX00392255	15	4766849	G	A	rs50276769
JAX00058471	15	4864462	A	G	rs32667675
JAX00058474	15	4888423	G	T	rs32668131
JAX00392289	15	4963912	C	T	rs32666790
JAX00058481	15	4996769	A	G	rs32668028
JAX00058485	15	5052243	T	C	rs3699426
JAX00392308	15	5067589	A	G	rs32663299
JAX00058491	15	5138035	T	C	rs32661734
JAX00058499	15	5227829	G	A	rs32659648
JAX00058504	15	5302121	G	A	rs32659054
JAX00058515	15	5442872	C	T	rs32659617
JAX00058523	15	5545013	G	T	rs52294750
JAX00392361	15	5552398	A	T	rs47350910
JAX00392363	15	5568962	T	C	rs49091684
JAX00392366	15	5570420	T	C	rs50311732
JAX00392367	15	5570596	T	C	rs49525095
JAX00392370	15	5590563	C	T	rs47661169
JAX00392371	15	5620295	G	A	rs47375080
JAX00058527	15	5620835	A	G	rs48402069
JAX00058528	15	5625521	T	C	rs47938918
JAX00058530	15	5657145	T	G	rs48721859
JAX00392381	15	5671248	A	G	rs49268150
JAX00392382	15	5671422	A	C	rs50467965
JAX00058534	15	5704697	G	A	rs46904965
JAX00058535	15	5705406	A	G	rs46302869
JAX00392393	15	5755621	T	C	rs46737617
JAX00392394	15	5755702	A	G	rs49720629
JAX00058543	15	5820846	A	G	rs48871017
JAX00058545	15	5864165	G	A	rs3707453
JAX00058546	15	5872425	A	C	rs50759587
JAX00058548	15	5887595	G	A	rs3718356
JAX00392417	15	5889353	G	A	rs32679983
JAX00392418	15	5890909	C	T	rs32679213
JAX00058549	15	5892477	G	A	rs32679208
JAX00058550	15	5893299	C	T	rs32679207
JAX00392423	15	5917661	A	G	rs32677818
JAX00392426	15	5953208	G	C	rs32680811
JAX00058556	15	5973161	G	T	rs32676520
JAX00392430	15	5986761	T	C	rs32678924
JAX00392435	15	6010843	T	C	rs32677187
JAX00058559	15	6031228	G	A	rs32678829
JAX00392442	15	6031692	G	A	rs32678029
JAX00392445	15	6038776	A	T	rs32676480
JAX00392447	15	6039078	C	T	rs32676478
JAX00392448	15	6039287	C	T	rs32676477
JAX00058560	15	6049610	T	C	rs32674131
JAX00058562	15	6073518	C	T	rs32678329
JAX00392459	15	6118047	A	C	rs32679159
JAX00392461	15	6119220	G	A	rs32679157
JAX00058563	15	6121648	C	T	rs3700222
JAX00058565	15	6121864	A	G	rs3715491
JAX00058569	15	6192763	C	T	rs32669058
JAX00058570	15	6199290	T	G	rs32671873
JAX00058574	15	6230579	G	A	rs6178263
JAX00188056	15	7117980	A	G	rs13459145
JAX00188091	15	37392168	A	T	rs31810918
JAX00408549	15	86942199	G	C	rs31558809
JAX00188199	16	9212958	G	C	rs3718535
JAX00069449	16	51172069	C	T	rs4186435
JAX00069675	16	54194713	C	T	rs52026035
JAX00188340	17	5332903	T	C	rs4137196
JAX00188432	17	63864590	C	T	rs33220425
JAX00079841	18	4398492	T	A	rs6284288
JAX00450975	18	5465201	T	C	rs29812481
JAX00079925	18	5515105	T	G	rs3713872
JAX00079927	18	5522252	T	C	rs6168773
JAX00079928	18	5523435	A	G	rs29797765
JAX00079929	18	5526501	A	G	rs29540322
JAX00079930	18	5570777	C	T	rs29806338
JAX00079931	18	5571108	T	C	rs29806337
JAX00079933	18	5607283	G	A	rs29802244
JAX00079934	18	5607385	C	T	rs29801363
JAX00079935	18	5613696	G	A	rs29798498
JAX00079936	18	5644632	T	C	rs29808770
JAX00079937	18	5644846	T	G	rs29808769
JAX00451003	18	5682082	G	A	rs29803207
JAX00451004	18	5687481	A	G	rs29800371
JAX00079939	18	5699409	A	G	rs6297595
JAX00079940	18	5700758	T	C	rs29803626
JAX00079941	18	5700836	T	A	rs29803625
JAX00212196	18	5701288	C	G	NA
JAX00451008	18	5701920	T	C	rs3713643
JAX00451009	18	5710102	A	T	rs29799148
JAX00079942	18	5741002	C	A	rs49228425
JAX00079943	18	5741037	A	G	rs49644239
JAX00079944	18	5744265	A	G	rs47473052
JAX00079945	18	5779537	C	T	rs29975392
JAX00451021	18	5785739	C	T	rs3662231
JAX00451022	18	5786293	A	T	rs47343899
JAX00079948	18	5803292	A	G	rs46551663
JAX00079951	18	5854480	T	C	rs51269075
JAX00451030	18	5854514	G	A	rs45880160
JAX00451032	18	5855551	A	G	rs51084010
JAX00079952	18	5860095	T	C	rs51366042
JAX00451034	18	5864799	A	G	rs3677191
JAX00212201	18	5881034	T	C	rs48967341
JAX00212202	18	5929809	A	G	rs48800389
JAX00079957	18	5941272	G	A	rs49167785
JAX00079958	18	5945742	T	C	rs49367800
JAX00079959	18	5950638	A	G	rs29911629
JAX00079960	18	5985224	C	T	rs29890251
JAX00079963	18	6013604	G	T	rs29897637
JAX00079964	18	6014189	C	G	rs29897634
JAX00079965	18	6036280	A	T	rs3674954
JAX00451051	18	6038505	C	A	rs29895303
JAX00451052	18	6040500	G	A	rs29894463
JAX00079966	18	6053635	A	T	rs29890060
JAX00079967	18	6060882	A	G	rs29897586
JAX00079968	18	6064694	T	A	NA
JAX00079969	18	6113800	G	A	rs3670982
JAX00451058	18	6115941	G	A	rs6399833
JAX00079970	18	6119038	T	C	rs29889176
JAX00079971	18	6119716	T	A	rs29889175
JAX00451060	18	6119965	A	G	rs29897301
JAX00079972	18	6120121	C	G	rs29897300
JAX00079973	18	6120888	C	A	rs3688245
JAX00212205	18	6127521	A	G	NA
JAX00212207	18	6138681	T	A	NA
JAX00079975	18	6176629	A	G	rs29877920
JAX00079976	18	6181033	A	G	rs29877316
JAX00079977	18	6181143	T	C	rs29877315
JAX00451067	18	6200910	T	C	rs29871739
JAX00079979	18	6220007	A	G	rs29880755
JAX00079980	18	6220150	C	T	rs29880754
JAX00451070	18	6228620	A	G	rs29822349
JAX00451071	18	6229039	T	C	rs29886296
JAX00451072	18	6230883	C	T	rs29885159
JAX00079984	18	6310407	T	C	rs29882506
JAX00079992	18	6385608	G	T	rs13483192
JAX00451097	18	6448792	G	C	rs29882171
JAX00451098	18	6449251	C	A	rs29882170
JAX00079996	18	6452842	G	A	rs29881127
JAX00079997	18	6452904	A	G	rs29873204
JAX00451101	18	6454294	C	T	rs29880320
JAX00079999	18	6496426	T	C	rs29861816
JAX00451108	18	6496893	G	A	rs29861002
JAX00080000	18	6501668	A	G	rs29859423
JAX00451111	18	6508059	T	C	rs29885597
JAX00212214	18	6514108	T	C	rs52011911
JAX00080002	18	6533458	A	G	rs29882153
JAX00080003	18	6540024	T	C	rs29882151
JAX00080005	18	6582758	C	T	rs29879531
JAX00080006	18	6583489	A	G	rs29879528
JAX00080007	18	6592919	T	C	rs3704679
JAX00080009	18	6636009	T	G	rs29864540
JAX00080010	18	6636895	T	C	rs29864535
JAX00080013	18	6644564	T	C	rs6273907
JAX00080014	18	6684510	G	A	rs29864684
JAX00080015	18	6699303	G	A	rs29860336
JAX00080021	18	6786365	G	T	NA
JAX00080023	18	6815337	G	A	rs29858592
JAX00451156	18	6818809	C	A	rs29866025
JAX00080025	18	6836445	G	A	rs29860735
JAX00212223	18	6843451	C	G	rs3712830
JAX00451165	18	6900173	A	T	rs29861403
JAX00451166	18	6900534	G	A	rs29861401
JAX00080030	18	6905246	G	A	rs29859572
JAX00451171	18	6909289	G	T	rs29858840
JAX00451175	18	6912041	C	T	rs29858310
JAX00451179	18	6926418	G	A	rs29863912
JAX00451180	18	6933198	T	C	rs29861248
JAX00451181	18	6934628	A	G	rs29860450
JAX00451184	18	6936193	A	G	rs29859591
JAX00080032	18	6937094	G	A	rs29859584
JAX00080034	18	6941231	G	A	rs29863697
JAX00451195	18	6950477	T	C	rs29722679
JAX00080035	18	6984866	G	A	rs3664664
JAX00080036	18	6997181	C	T	rs6411027
JAX00080038	18	7000162	T	C	rs29856391
JAX00080039	18	7000324	A	C	rs29538982
JAX00451203	18	7025239	T	C	rs29857746
JAX00080040	18	7025717	G	C	rs29857343
JAX00451205	18	7028575	C	T	rs29856878
JAX00212225	18	7038961	T	C	rs46612184
JAX00451206	18	7039149	T	C	rs29856407
JAX00451207	18	7039683	T	C	rs29856405
JAX00451212	18	7051260	T	G	rs29857205
JAX00080041	18	7052798	C	T	rs6218905
JAX00451213	18	7087222	T	C	rs29861427
JAX00451214	18	7087807	C	G	rs29861424
JAX00451216	18	7088382	C	T	rs29860561
JAX00080044	18	7094141	G	A	rs29859446
JAX00080046	18	7099037	C	G	rs29857186
JAX00451224	18	7108067	T	C	rs29855579
JAX00451230	18	7130604	A	T	rs29857086
JAX00451232	18	7134620	G	A	rs29855312
JAX00451234	18	7136055	T	G	rs29855304
JAX00080047	18	7139740	C	A	rs29865354
JAX00080048	18	7140034	C	A	rs29864593
JAX00080049	18	7141268	A	T	rs29864584
JAX00451237	18	7143395	T	C	rs29863516
JAX00080050	18	7183573	A	C	rs29858294
JAX00451242	18	7183645	T	A	rs29858808
JAX00080052	18	7193721	A	T	rs3682428
JAX00451250	18	7214416	G	T	rs29856507
JAX00080059	18	7297938	T	C	rs29857229
JAX00080062	18	7338645	A	G	rs29857815
JAX00080063	18	7338737	T	C	rs29857814
JAX00451265	18	7347916	G	A	rs29857067
JAX00451266	18	7349939	G	T	rs29856641
JAX00080065	18	7380144	T	C	rs29856348
JAX00080066	18	7380535	G	A	rs29856346
JAX00080067	18	7381339	A	T	rs29855830
JAX00451281	18	7430998	G	A	rs29856707
JAX00080071	18	7441770	G	A	rs3656221
JAX00080072	18	7442952	A	G	rs6238991
JAX00451284	18	7454671	C	T	rs29852003
JAX00451285	18	7455340	C	T	rs29851997
JAX00080080	18	7578860	C	A	rs29847159
JAX00451304	18	7634811	A	C	rs29846697
JAX00451306	18	7639831	G	A	rs29845512
JAX00451307	18	7640253	C	T	rs29845509
JAX00451310	18	7646149	C	G	rs29851674
JAX00080086	18	7656839	A	T	rs29847982
JAX00080087	18	7657033	T	C	rs29847981
JAX00080088	18	7657778	G	A	rs29847980
JAX00451311	18	7664006	A	G	rs29847036
JAX00451313	18	7664407	G	A	rs29846503
JAX00080089	18	7697129	G	A	rs29845436
JAX00080090	18	7702880	A	C	rs29849793
JAX00080091	18	7704466	C	T	rs29849787
JAX00451318	18	7707935	A	G	rs29848875
JAX00451321	18	7712954	A	C	rs29846520
JAX00451326	18	7724201	T	A	rs29846153
JAX00080092	18	7737432	T	G	rs29845168
JAX00080093	18	7739027	A	G	rs29845166
JAX00080094	18	7739130	A	T	rs29845165
JAX00451334	18	7766069	C	T	rs29850615
JAX00451338	18	7768025	G	A	rs29846840
JAX00080097	18	7775344	A	G	rs29845367
JAX00080101	18	7848474	C	A	rs30933114
JAX00080102	18	7848969	T	C	rs30931286
JAX00080103	18	7849052	C	A	rs30931284
JAX00451354	18	7875226	T	C	rs30930026
JAX00451355	18	7875477	A	C	rs30930024
JAX00451356	18	7877369	C	T	rs30936421
JAX00451359	18	7878526	A	G	rs30935346
JAX00080104	18	7887519	G	A	rs30929792
JAX00080105	18	7887851	T	C	rs30929788
JAX00080106	18	7891238	C	T	rs30934752
JAX00451362	18	7930039	C	T	rs30930620
JAX00451363	18	7931542	G	C	rs30929850
JAX00451364	18	7931701	T	G	rs30929846
JAX00451368	18	7972965	G	T	rs30927334
JAX00080110	18	7977374	T	A	rs30930488
JAX00080112	18	7981176	T	C	rs30934647
JAX00080116	18	8049239	T	G	rs30927380
JAX00451374	18	8049827	T	C	rs30926680
JAX00080117	18	8059177	T	C	rs30925502
JAX00080118	18	8063402	T	C	rs30923812
JAX00451376	18	8065071	A	C	rs30922976
JAX00451378	18	8080313	T	C	rs30926840
JAX00080119	18	8092821	T	C	rs30924264
JAX00451381	18	8093799	T	C	rs30923418
JAX00080121	18	8105494	T	C	rs30923327
JAX00451392	18	8109748	T	C	rs30927658
JAX00080123	18	8134223	T	C	rs30925672
JAX00451396	18	8183874	A	G	rs30923974
JAX00451404	18	8194825	T	C	rs30922037
JAX00451405	18	8196476	G	A	rs30920319
JAX00451408	18	8197539	T	C	rs30919414
JAX00080129	18	8205218	C	T	rs30924326
JAX00080133	18	8258758	C	A	rs30917913
JAX00451423	18	8295649	T	C	rs30915924
JAX00451424	18	8295808	G	A	rs30915010
JAX00080134	18	8298874	A	G	rs30915054
JAX00080135	18	8301858	A	G	rs30913304
JAX00080136	18	8301997	A	G	rs30912492
JAX00451432	18	8325453	C	T	rs30913062
JAX00451434	18	8330429	C	T	rs30916381
JAX00451436	18	8337086	T	C	rs30916020
JAX00451437	18	8337433	T	C	rs30916018
JAX00080144	18	8425732	G	A	rs30897661
JAX00451460	18	8452260	C	T	rs30904087
JAX00080146	18	8454004	A	G	rs29677188
JAX00080149	18	8491164	G	T	rs30260747
JAX00451468	18	8524000	G	A	rs30892398
JAX00080152	18	8526115	A	G	rs30892172
JAX00080153	18	8527437	T	G	rs30891354
JAX00080154	18	8545516	A	C	rs30890236
JAX00080155	18	8566534	A	C	rs30892086
JAX00451475	18	8568261	A	G	rs30889292
JAX00080156	18	8578307	C	T	rs30891548
JAX00451483	18	8603134	G	A	rs30889834
JAX00451488	18	8660952	T	C	rs30888874
JAX00451489	18	8660968	G	A	rs30887962
JAX00080161	18	8661006	A	T	rs30887960
JAX00080162	18	8664638	C	A	rs29556953
JAX00451492	18	8675831	A	G	rs30883489
JAX00451494	18	8679850	G	A	rs30885684
JAX00080164	18	8716283	C	T	rs30888807
JAX00451495	18	8716554	A	G	rs30888805
JAX00080165	18	8717660	G	A	rs30887859
JAX00080166	18	8718437	C	T	rs30886931
JAX00451498	18	8719511	C	T	rs30886927
JAX00451501	18	8738001	T	C	rs30881239
JAX00080167	18	8741144	A	G	rs30887512
JAX00080168	18	8741379	T	G	rs29539331
JAX00080169	18	8743287	G	C	rs29962358
JAX00080171	18	8777055	G	A	rs30883076
JAX00080172	18	8777192	T	G	rs30883074
JAX00451512	18	8777229	C	T	rs30882212
JAX00080178	18	8863520	T	C	rs3695448
JAX00451523	18	8880747	G	A	rs30884685
JAX00451528	18	8886054	G	A	rs30884610
JAX00080180	18	8890762	A	G	rs30880021
JAX00080183	18	8936112	G	A	rs30877288
JAX00080184	18	8936983	T	C	rs30877286
JAX00451535	18	8961980	T	C	rs30881194
JAX00451538	18	8965173	A	G	rs30878274
JAX00188550	19	3490564	C	G	rs30503185
JAX00089939	19	52143292	C	T	rs30447436
JAX00188642	19	52433860	A	G	rs30608930
JAX00178948	X	47174299	T	C	rs30225739
JAX00712503	X	59083397	G	A	rs29055062
JAX00182068	X	90945246	G	A	rs13483883
JAX00182610	X	98418215	C	A	NA
JAX00717162	X	104201292	A	G	rs29093308
JAX00183866	X	115554126	T	C	rs29104291
JAX00718189	X	116028801	T	C	rs29102493
JAX00718193	X	116093419	A	G	rs29103901
JAX00720287	X	138261744	G	T	rs29289342
JAX00720467	X	139465557	A	T	rs29284765
JAX00721289	X	148811379	A	G	rs29294289
JAX00725073	Y	433960	A	G	rs31412493
JAX00725047	Y	1523522	G	A	rs31417520
